# Diversification of retinoblastoma protein function associated with cis and trans adaptations

**DOI:** 10.1101/501866

**Authors:** Rima Mouawad, Jaideep Prasad, Dominic Thorley, Pamela Himadewi, Dhruva Kadiyala, Nathan Wilson, Philipp Kapranov, David N. Arnosti

**Author notes:** email addresses for correspondence.

## Abstract

Retinoblastoma proteins are eukaryotic transcriptional co-repressors that play central roles in cell cycle control, among other functions. Although most metazoan genomes encode a single retinoblastoma protein, gene duplications have occurred at least twice: in the vertebrate lineage, leading to three genes encoding Rb, p107, and p130, while separately in the Drosophila lineage an ancestral *Rbf1* gene and a derived *Rbf2* gene. Structurally, Rbf1 resembles p107 and p130 most closely, and mutation of the gene is lethal, while Rbf2 is more divergent, and is not essential for development. Rbf1 has been demonstrated to be a potent repressor of canonical cell-cycle promoters, unlike Rbf2. The retention of *Rbf2* over 60 million years in the entire Drosophila lineage points to essential functions, however. We show here that Rbf2 regulates a broad set of cell growth control related genes, and can antagonize Rbf1 on specific sets of promoters. *Rbf2* null mutants exhibit abnormal development of the female reproductive tract, with reduced egg laying, while heterozygous null mutants exhibit an increased rate of egg deposition, suggesting that the normal function of this protein is critical for optimal control of fertility. The structural alterations found in conserved regions of the *Rbf2* gene suggest that this gene was sub- or neofunctionalized to develop specific regulatory specificity and activity. We define cis regulatory features of Rbf2 target genes that allow preferential repression by this protein, indicating that it is not merely a weaker version of the ancestral protein. The specialization of retinoblastoma function in Drosophila may reflect a parallel evolution found in vertebrates, and raises the possibility that cell growth control is equally important to cell cycle function for this conserved family of transcriptional corepressors.
