## Supplementary Table1A for "Diversification of retinoblastoma protein function associated with cis and trans adaptations"

### Sheet: Rbf1
Rbf1 (Full length protein)
	Species	D. mojavensis	D. virilis	D. willistoni	D. ananassae	D. persimilis	D. pseudoobscura	D. erecta	D. yakuba	D. melanogaster	D. sechellia	D. simulans	D. grimshawi
	D. mojavensis	100	77.17	63.71	64.04	66.54	66.54	64.29	66.58	66.07	65.77	65.43	76.11
	D. virilis	77.17	100	65.08	66.09	69.33	69.33	65.35	67.33	66.96	66.49	66.21	78.47
	D. willistoni	63.71	65.08	100	69.16	72.57	72.57	70.55	71.93	71.18	70.81	70.68	64.68
	D. ananassae	64.04	66.09	69.16	100	80.1	80.1	77.75	80.9	78.95	78.99	78.47	65.14
	D. persimilis	66.54	69.33	72.57	80.1	100	100	79.9	83.05	81.36	81.28	81.48	67.78
	D. pseudoobscura	66.54	69.33	72.57	80.1	100	100	79.9	83.05	81.36	81.28	81.48	66.26
	D. erecta	64.29	65.35	70.55	77.75	79.9	79.9	100	88.88	86.56	85.91	86.44	65.01
	D. yakuba	66.58	67.33	71.93	80.9	83.05	83.05	88.88	100	90.18	89.99	90.06	66.36
	D. melanogaster	66.07	66.96	71.18	78.75	81.36	81.36	86.56	90.18	100	97	97.51	65.13
	D. sechellia	65.77	66.49	70.81	78.99	81.28	81.28	85.91	89.99	97	100	99	64.83
	D. simulans	65.43	66.21	70.68	78.47	81.48	81.48	86.44	90.06	97.51	99	100	64.63
	D. grimshawi	76.11	78.47	64.68	65.14	67.78	66.26	65.01	66.36	65.13	64.83	64.63	100

### Sheet: Rbf2
Rbf2 (Full length protein)
	Species	D. mojavensis	D. virilis	D. willistoni	D. ananassae	D. persimilis	D. pseudoobscura	D. erecta	D. yakuba	D. melanogaster	D. sechellia	D. simulans	D. grimshawi
	D. mojavensis	100	74.52	47.89	48.08	45.21	45.61	47.47	47.68	46.22	45.88	46.19	55.98
	D. virilis	74.52	100	47.43	48.48	45.63	46.01	48.94	49.27	47.81	47.75	48.07	58.38
	D. willistoni	47.89	47.43	100	47.45	42.97	43.1	46.86	46.08	44.39	44.97	45.41	42.14
	D. ananassae	48.08	48.48	47.45	100	50.39	50.53	60.13	60.67	57.66	57.27	57.49	41.89
	D. persimilis	45.21	45.63	42.97	50.39	100	98.08	47.88	48.68	46.63	47.42	47.61	41.14
	D. pseudoobscura	45.61	46.03	43.1	50.53	98.08	100	48.15	48.94	46.9	47.69	47.75	41.55
	D. erecta	47.47	48.94	46.86	60.13	47.88	48.15	100	91.67	84.98	82.8	82.63	42.04
	D. yakuba	47.68	49.27	46.08	60.67	48.68	48.94	91.67	100	85.81	83.76	83.44	42.41
	D. melanogaster	46.22	47.81	44.39	57.66	46.63	46.9	84.98	85.81	100	90.03	90.12	41.87
	D. sechellia	45.88	47.75	44.97	57.27	47.42	47.69	82.8	83.76	90.03	100	96.53	40.84
	D. simulans	46.19	48.07	45.41	57.49	47.61	47.75	82.63	83.44	90.12	96.53	100	41.55
	D. grimshawi	55.98	58.38	42.14	41.89	41.14	41.55	42.04	42.41	41.87	40.84	41.55	100
