## Supplementary Table2B for "Diversification of retinoblastoma protein function associated with cis and trans adaptations"

### Sheet: Sheet1
Gene Name	FC (Rbf1 overexpression in embryo)	FC (Rbf1 mutant Larvae from Longworth el al., 2012)		Gene name	FC (Rbf1 overexpression in embryo)	FC (Rbf1 KD cells from Dimova et al., 2003)
aralar1	0.672525	1.3214		PCNA	0.472801	2.02792
ast	0.798467	1.93578		MCM2	0.580833	2.15846
BicC	0.701606	1.4144		RnrL	0.839858	1.69349
Ccp84Aa	0.502599	1.37122		Orc2	0.834501	1.75321
Cdk7	0.775	1.15182		Orc1	0.460574	2.08493
CG10336	0.703507	4.17441		DNApol-alpha60	0.547746	2.08493
CG10345	0.69146	1.23867		DNApol-alpha180	0.572651	2.05623
CG10672	0.776696	1.43414		Orc6	0.41364	1.93187
CG10738	0.726373	2.25394		Fen1	0.753838	2.04202
CG1124	0.79331	2.21724
CG11788	0.702174	2.77235
CG12974	0.775277	1.17146
CG13056	0.785154	1.55973
CG13315	0.625869	1.69874
CG13323	0.665532	3.02818
CG13690	0.54273	4.45017
CG14082	0.729353	1.16411
CG14302	0.611698	2.43853
CG14949	0.603545	1.79186
CG16995	0.707604	2.64807
CG17734	0.785465	2.3249
CG1809	0.734991	1.34711
CG18661	0.613915	1.38717
CG2765	0.753224	2.27246
CG3009	0.764533	1.46911
CG30187	0.74653	2.57443
CG30479	0.591171	1.87252
CG31974	0.797833	2.3102
CG33054	0.691692	1.4774
CG33107	0.752873	2.02237
CG33293	0.647829	1.1549
CG33926	0.700459	1.35768
CG34026	0.616419	1.43125
CG34054	0.733147	1.68494
CG3764	0.793643	1.44855
CG3773	0.773963	1.23888
CG3987	0.712461	1.26721
CG5399	0.716043	1.64352
CG5550	0.639101	6.68344
CG5567	0.793058	1.25619
CG5608	0.671782	1.28896
CG7191	0.796216	1.9385
CG7341	0.758821	2.12697
CG7560	0.353415	4.30333
CG7715	0.706164	1.3797
CG7912	0.611184	8.73481
CG8128	0.737506	4.40932
CG9331	0.788508	1.48965
CG9344	0.530243	1.28384
CG9471	0.737774	1.18083
CG9581	0.723016	1.33684
chinmo	0.755055	1.76569
cona	0.445166	1.47584
Cyp6t1	0.736012	1.73333
dj-1beta	0.727533	1.32767
DnaJ-1	0.562972	1.55501
DNApol-alpha60	0.547746	3.76767
DNApol-alpha73	0.59627	3.17925
dpa	0.761976	2.43536
Dph5	0.777105	1.77165
Dpit47	0.775249	1.60278
eag	0.774794	1.25128
Fancl	0.718484	1.65821
Fen1	0.753838	2.6264
FucTB	0.623878	1.32633
Gen	0.418279	1.19691
glob3	0.608873	2.11401
Gpo-1	0.689249	4.8553
Idgf1	0.556238	1.30248
Irk3	0.618161	1.36266
Jafrac1	0.774116	2.69609
Jon66Ci	0.624989	1.45927
l(2)35Cc	0.798284	1.19817
l(2)dtl	0.508438	1.79091
LSm7	0.798715	2.11756
LysB	0	1.98293
Marcal1	0.466145	1.7847
Mcm2	0.580833	2.54189
Mlh1	0.37297	2.59813
mms4	0.367113	2.75483
Ndc80	0.499699	1.47557
Obp57e	0.119405	3.52644
Orc1	0.460574	4.46812
Orc4	0.617467	2.06491
Orc6	0.41364	4.07702
Pepck	0.614208	1.79057
PGRP-LF	0.742533	1.3364
Proc-R	0.711911	1.52503
RecQ4	0.62588	5.26746
RpL22-like	0.598208	1.76078
RpS10a	0.705027	1.84809
RpS5b	0.595379	1.8974
spd-2	0.631226	1.35463
spel1	0.64293	1.46996
ste14	0.68688	1.62754
timeout	0.671656	2.38502
Top3alpha	0.596718	1.36091
Trxr-1	0.768084	1.30808
Ubi-p5E	0.572999	1.23499
WDR79	0.761576	1.76902
